# Experimental evidence that thermal selection shapes mitochondrial genome evolution

**DOI:** 10.1101/133389

**Authors:** Zdeněk Lajbner, Reuven Pnini, M. Florencia Camus, Jonathan Miller, Damian K. Dowling

**Author notes:** Correspondence: Zdeněk Lajbner, Physics and Biology Unit, Okinawa Institute of Science and Technology Graduate University (OIST), 1919-1 Tancha, Onna-son, Okinawa 904-0945, Japan. Competing Interests: The authors declare no competing interests. Data accessibility statement: Data accessible in Supplementary Table S2.

## Abstract

Mitochondria are essential organelles, found within eukaryotic cells, which contain their own DNA. Mitochondrial DNA (mtDNA) has traditionally been used in population genetic and biogeographic studies as a maternally-inherited and evolutionary-neutral genetic marker. However, it is now clear that polymorphisms within the mtDNA sequence are routinely non-neutral, and furthermore several studies have suggested that such mtDNA polymorphisms are also sensitive to thermal selection. These observations led to the formulation of the “mitochondrial climatic adaptation” hypothesis, for which all published evidence to date is correlational. Here, we use laboratory-based experimental evolution in the fruit fly, *Drosophila melanogaster,* to test whether thermal selection can shift population frequencies of two mtDNA haplogroups whose natural frequencies exhibit clinal associations with latitude along the Australian east-coast. We present experimental evidence that the thermal regime in which the laboratory populations were maintained, drove changes in haplogroup frequencies across generations. Our results strengthen the emerging view that intra-specific mtDNA variants are sensitive to selection, and suggest spatial distributions of mtDNA variants in natural populations of metazoans might reflect adaptation to climatic environments rather than within-population coalescence and diffusion of selectively-neutral haplotypes across populations.

**Impact Summary:** We applied experimental laboratory evolution to provide the first direct test of the “mitochondrial climatic hypothesis,” which predicts that the variation of mitochondrial genomes across natural distributions of metazoans can be shaped by thermal selection. Our design is the first of its kind when it comes to inferring the role of thermal selection in shaping mtDNA frequencies in nature. We harness two naturally occurring mtDNA haplotypes of *Drosophila melanogaster* that segregate along the east coast of Australia. One of these haplotypes predominates at sub-tropical northern latitudes and the other in the temperate and cooler south of the country. We then compete these haplotypes against each other in replicated experimental fly populations submitted to one of four different thermal regimes, in either the presence or absence of infection by *Wolbachia*, a coevolved endosymbiont that also exhibits maternal transmission.

We confirm that when evolving in the laboratory under warmer conditions, a haplotype naturally predominating in subtropical conditions outcompetes a haplotype that predominates at cooler Australian latitudes in the wild. We see this effect on haplotype frequencies in females in populations where latent *Wolbachia* infections had been purged.

Our results also suggest that sex-specificity of mtDNA effects, and co-occurrence of other maternally-inherited microbiotic entities - of which *Wolbachia* is just one example - are likely to shape the trajectories of mitochondrial genome evolution in the wild.
