## Supplementary Materials for "Experimental evidence that thermal selection shapes mitochondrial genome evolution"

### Sheet: S1 food
Corn flour based fly food
Water (l)	1
Agar (g)	8
Glucose (g)	100
Corn flour (g)	45
Dry yeast (g)	40
Propionic Acid (ml)	4
10% Ethanol solution of Butyl p-Hydroxybenzoate (ml)	3
Potato starch based fly food
Water (l)	1
Agar (g)	7
Dextrose (g)	30
Potato starch (g)	22
Dry yeast (g)	35
Propionic Acid (ml)	5
Nipagen (ml)	12

### Sheet: S2 sample sheet
Experimental population	Thermal regime	Generation	Sex	Individuals genotyped	A haplogroup	B haplogroup
UTR1	fluctuating warm	7	males	25	22	3
UTR1	fluctuating cold	3	males	26	22	4
UTR1	constant 25°C	7	males	25	11	14
UTR1	constant 19°C	3	males	26	20	6
UTR2	fluctuating warm	7	males	25	5	20
UTR2	fluctuating cold	3	males	25	7	18
UTR2	constant 25°C	7	males	26	15	11
UTR2	constant 19°C	3	males	25	17	8
UTR3	fluctuating warm	7	males	26	8	18
UTR3	fluctuating cold	3	males	28	20	8
UTR3	constant 25°C	7	males	25	8	17
UTR3	constant 19°C	3	males	25	13	12
UTR4	fluctuating warm	7	males	25	0	25
UTR4	fluctuating cold	3	males	26	13	13
UTR4	constant 25°C	7	males	25	7	18
UTR4	constant 19°C	3	males	26	9	17
UTR5	fluctuating warm	7	males	25	8	17
UTR5	fluctuating cold	3	males	25	8	17
UTR5	constant 25°C	7	males	25	12	13
UTR5	constant 19°C	3	males	25	10	15
UTR6	fluctuating warm	7	males	25	13	12
UTR6	fluctuating cold	3	males	25	11	14
UTR6	constant 25°C	7	males	25	2	23
UTR6	constant 19°C	3	males	25	6	19
UTR7	fluctuating warm	7	males	25	10	15
UTR7	fluctuating cold	3	males	25	13	12
UTR7	constant 25°C	7	males	25	3	22
UTR7	constant 19°C	3	males	25	10	15
UTR8	fluctuating warm	7	males	25	7	18
UTR8	fluctuating cold	3	males	26	16	10
UTR8	constant 25°C	7	males	25	6	19
UTR8	constant 19°C	3	males	25	9	16
ATB1	fluctuating warm	7	males	24	19	5
ATB1	fluctuating cold	3	males	26	12	14
ATB1	constant 25°C	7	males	25	11	14
ATB1	constant 19°C	3	males	25	9	16
ATB2	fluctuating warm	7	males	25	12	13
ATB2	fluctuating cold	3	males	25	14	11
ATB2	constant 25°C	7	males	25	19	6
ATB2	constant 19°C	3	males	25	17	8
ATB3	fluctuating warm	7	males	25	7	18
ATB3	fluctuating cold	3	males	26	18	8
ATB3	constant 25°C	7	males	25	16	9
ATB3	constant 19°C	3	males	25	12	13
ATB4	fluctuating warm	7	males	25	12	13
ATB4	fluctuating cold	3	males	26	14	12
ATB4	constant 25°C	7	males	25	16	9
ATB4	constant 19°C	3	males	25	10	15
ATB5	fluctuating warm	7	males	25	18	7
ATB5	fluctuating cold	3	males	25	13	12
ATB5	constant 25°C	7	males	25	9	16
ATB5	constant 19°C	3	males	25	11	14
ATB6	fluctuating warm	7	males	25	10	15
ATB6	fluctuating cold	3	males	25	13	12
ATB6	constant 25°C	7	males	25	12	13
ATB6	constant 19°C	3	males	26	9	17
ATB7	fluctuating warm	7	males	25	8	17
ATB7	fluctuating cold	3	males	25	14	11
ATB7	constant 25°C	7	males	25	9	16
ATB7	constant 19°C	3	males	25	15	10
UTR1	fluctuating warm	7	females	25	21	4
UTR1	fluctuating cold	3	females	26	22	4
UTR1	constant 25°C	7	females	25	14	11
UTR1	constant 19°C	3	females	25	18	7
UTR2	fluctuating warm	7	females	25	11	14
UTR2	fluctuating cold	3	females	25	7	18
UTR2	constant 25°C	7	females	25	16	9
UTR2	constant 19°C	3	females	25	18	7
UTR3	fluctuating warm	7	females	25	6	19
UTR3	fluctuating cold	3	females	25	17	8
UTR3	constant 25°C	7	females	25	13	12
UTR3	constant 19°C	3	females	25	11	14
UTR4	fluctuating warm	7	females	25	4	21
UTR4	fluctuating cold	3	females	25	8	17
UTR4	constant 25°C	7	females	25	11	14
UTR4	constant 19°C	3	females	25	5	20
UTR5	fluctuating warm	7	females	25	9	16
UTR5	fluctuating cold	3	females	25	8	17
UTR5	constant 25°C	7	females	25	15	10
UTR5	constant 19°C	3	females	26	9	17
UTR6	fluctuating warm	7	females	25	10	15
UTR6	fluctuating cold	3	females	25	10	15
UTR6	constant 25°C	7	females	25	5	20
UTR6	constant 19°C	3	females	25	6	19
UTR7	fluctuating warm	7	females	25	16	9
UTR7	fluctuating cold	3	females	25	13	12
UTR7	constant 25°C	7	females	25	10	15
UTR7	constant 19°C	3	females	26	15	11
UTR8	fluctuating warm	7	females	25	5	20
UTR8	fluctuating cold	3	females	26	17	9
UTR8	constant 25°C	7	females	25	9	16
UTR8	constant 19°C	3	females	25	5	20
ATB1	fluctuating warm	7	females	25	18	7
ATB1	fluctuating cold	3	females	26	10	16
ATB1	constant 25°C	7	females	25	12	13
ATB1	constant 19°C	3	females	25	10	15
ATB2	fluctuating warm	7	females	25	17	8
ATB2	fluctuating cold	3	females	25	11	14
ATB2	constant 25°C	7	females	25	12	13
ATB2	constant 19°C	3	females	25	12	13
ATB3	fluctuating warm	7	females	25	12	13
ATB3	fluctuating cold	3	females	25	14	11
ATB3	constant 25°C	7	females	25	19	6
ATB3	constant 19°C	3	females	25	13	12
ATB4	fluctuating warm	7	females	25	19	6
ATB4	fluctuating cold	3	females	25	10	15
ATB4	constant 25°C	7	females	25	15	10
ATB4	constant 19°C	3	females	25	10	15
ATB5	fluctuating warm	7	females	25	18	7
ATB5	fluctuating cold	3	females	25	11	14
ATB5	constant 25°C	7	females	25	14	11
ATB5	constant 19°C	3	females	25	7	18
ATB6	fluctuating warm	7	females	25	15	10
ATB6	fluctuating cold	3	females	25	7	18
ATB6	constant 25°C	7	females	25	8	17
ATB6	constant 19°C	3	females	25	11	14
ATB7	fluctuating warm	7	females	25	9	16
ATB7	fluctuating cold	3	females	25	9	16
ATB7	constant 25°C	7	females	25	11	14
ATB7	constant 19°C	3	females	25	12	13
UTR1	constant 25°C	0	females	31	19	12
UTR2	constant 25°C	0	females	40	18	22
UTR3	constant 25°C	0	females	46	25	21
UTR4	constant 25°C	0	females	47	18	29
UTR5	constant 25°C	0	females	49	16	33
UTR6	constant 25°C	0	females	49	18	31
UTR7	constant 25°C	0	females	50	23	27
UTR8	constant 25°C	0	females	46	21	25
ATB1	constant 25°C	0	females	39	20	19
ATB2	constant 25°C	0	females	49	26	23
ATB3	constant 25°C	0	females	49	22	27
ATB4	constant 25°C	0	females	46	19	27
ATB5	constant 25°C	0	females	48	24	24
ATB6	constant 25°C	0	females	50	23	27
ATB7	constant 25°C	0	females	50	21	29
UTR1	constant 25°C	0	males	43	22	21
UTR2	constant 25°C	0	males	39	15	24
UTR3	constant 25°C	0	males	46	24	22
UTR4	constant 25°C	0	males	46	11	35
UTR5	constant 25°C	0	males	44	15	29
UTR6	constant 25°C	0	males	47	13	34
UTR7	constant 25°C	0	males	48	23	25
UTR8	constant 25°C	0	males	47	16	31
ATB1	constant 25°C	0	males	33	19	14
ATB2	constant 25°C	0	males	43	21	22
ATB3	constant 25°C	0	males	42	19	23
ATB4	constant 25°C	0	males	44	28	16
ATB5	constant 25°C	0	males	47	21	26
ATB6	constant 25°C	0	males	48	22	26
ATB7	constant 25°C	0	males	46	20	26
Townswille (H)	natural	wild	females	20	13	7
Melbourne (C)	natural	wild	females	20	5	15
total				4410	2030	2380

### Sheet: S3 admixture
Group	Experimental population	Foundation	Virgins type		Virgins source
	code	date	sex	bottle	tip	date	number	tip	date	number	tip	date	number
untreated	UTR1	27.3.2013	males	WC	1	5.-16.3.2013	25
			females	WC	1	5.-16.3.2013	17	2	7.-19.3.2013	8
			males	CW	1	5.-16.3.2013	25
			females	CW	1	5.-16.3.2013	25
	UTR2	27.3.2013	males	WC	2	7.-19.3.2013	25
			females	WC	2	7.-19.3.2013	14	1	5.-18.3.2013	11
			males	CW	2	7.-19.3.2013	25
			females	CW	2	7.-19.3.2013	14	1	5.-18.3.2013	11
	UTR3	5.4.2013	females	WC	3	11.-21.3.2013	25
			males	WC	3	11.-21.3.2013	25
			females	CW	3	11.-21.3.2013	25
			males	CW	3	11.-21.3.2013	25
	UTR4	5.4.2013	females	WC	3	11.-21.3.2013	25
			males	WC	3	11.-21.3.2013	25
			females	CW	3	11.-21.3.2013	25
			males	CW	3	11.-21.3.2013	25
	UTR5	5.4.2013	females	WC	3	11.-21.3.2013	25
			males	WC	3	11.-21.3.2013	25
			females	CW	3	11.-21.3.2013	25
			males	CW	3	11.-21.3.2013	25
	UTR6	5.4.2013	females	WC	4	12.-22.3.2013	15	5	12.-23.3.2013	10
			males	WC	4	12.-22.3.2013	23	5	12.-22.3.2013	2
			females	CW	4	12.-22.3.2013	15	5	12.-23.3.2013	10
			males	CW	4	12.-22.3.2013	23	5	12.-22.3.2013	2
	UTR7	5.4.2013	females	WC	6	13.-23.3.2013	18	6	13.-22.3.2013	7
			males	WC	6	13.-22.3.2013	14	6	13.-23.3.2013	11
			females	CW	6	13.-23.3.2013	18	6	13.-22.3.2013	7
			males	CW	6	13.-22.3.2013	14	6	13.-23.3.2013	11
	UTR8	5.4.2013	females	WC	4	12.-22.3.2013	12	3	11.-21.3.2013	13
			males	WC	6	13.-23.3.2013	25
			females	CW	4	12.-22.3.2013	12	3	11.-21.3.2013	13
			males	CW	6	13.-23.3.2013	25
antibiotic	ATB1	27.3.2013	females	WC	1	5.-16.3.2013	7	2	7.-19.3.2013	4	1	5.-18.3.2013	14
			males	WC	1	5.-16.3.2013	13	2	7.-19.3.2013	12
			females	CW	1	5.-16.3.2013	7	2	7.-19.3.2013	4	1	5.-18.3.2013	14
			males	CW	1	5.-16.3.2013	13	2	7.-19.3.2013	12
	ATB2	4.4.2013	females	WC	3	11.-21.3.2013	25
			males	WC	3	11.-21.3.2013	25
			females	CW	3	11.-21.3.2013	25
			males	CW	3	11.-21.3.2013	25
	ATB3	4.4.2013	females	WC	3	11.-21.3.2013	25
			males	WC	3	11.-21.3.2013	25
			females	CW	3	11.-21.3.2013	25
			males	CW	3	11.-21.3.2013	25
	ATB4	4.4.2013	females	WC	3	11.-21.3.2013	25
			males	WC	3	11.-21.3.2013	25
			females	CW	3	11.-21.3.2013	25
			males	CW	3	11.-21.3.2013	25
	ATB5	4.4.2013	females	WC	4	12.-22.3.2013	25
			males	WC	4	12.-22.3.2013	25
			females	CW	4	12.-22.3.2013	25
			males	CW	4	12.-22.3.2013	25
	ATB6	4.4.2013	females	WC	6	13.-23.3.2013	25
			males	WC	6	13.-23.3.2013	25
			females	CW	6	13.-23.3.2013	25
			males	CW	6	13.-23.3.2013	25
	ATB7	4.4.2013	females	WC	6	13.-23.3.2013	25
			males	WC	6	13.-23.3.2013	25
			females	CW	6	13.-23.3.2013	25
			males	CW	6	13.-23.3.2013	25

### Sheet: S4 experiment
Group	Experimental population	Foundation	Conditions	Generation1		Generation2		Generation3		Generation4		Generation5		Generation6		Generation7		Generation8
	code	date		tip	time/date	tip	time/date	tip	time/date	tip/sample(+)	time/date	tip	time/date	tip	time/date	tip	time/date	sample(+)	time/date
untreated	UTR1	27.3.2013	constant 25°C	3	12:00/5.4.2013	2	12:00/22.4.2013	1	14:00/5.5.2013	1	17:00/20.5.2013	1	14:00/4.6.2013	1	18:00/17.6.2013	1	20:00/5.7.2013	+	23:00/18.7.2013
			constant 19°C	6	19:00/8.4.2013	2	15:30/2.5.2013	1	18:00/1.6.2013	+	11:00/3.7.2013
			fluctuating warm	5	13:00/8.4.2013	1	13:00/19.4.2013	1	10:30/30.4.2013	1	14:00/13.5.2013	1	20:00/26.5.2013	2	13:00/12.6.2013	1	19:00/29.6.2013	+	12:00/18.7.2013
			fluctuating cold	7	11:00/9.4.2013	2	14:30/6.5.2013	1	17:00/6.6.2013	+	01:00/8.7.2013
	UTR2	27.3.2013	constant 25°C	3	12:00/5.4.2013	2	12:00/22.4.2013	1	14:00/5.5.2013	1	17:00/20.5.2013	1	14:00/4.6.2013	1	18:00/17.6.2013	1	20:00/5.7.2013	+	23:00/18.7.2013
			constant 19°C	6	19:00/8.4.2013	2	15:30/2.5.2013	1	18:00/1.6.2013	+	11:00/3.7.2013
			fluctuating warm	5	13:00/8.4.2013	1	13:00/19.4.2013	1	10:30/30.4.2013	1	14:00/13.5.2013	1	20:00/26.5.2013	2	13:00/12.6.2013	1	19:00/29.6.2013	+	12:00/18.7.2013
			fluctuating cold	7	11:00/9.4.2013	2	14:30/6.5.2013	1	17:00/6.6.2013	+	01:00/8.7.2013
	UTR3	5.4.2013	constant 25°C	2	17:30/7.4.2013	2	12:00/22.4.2013	1	14:00/5.5.2013	1	17:00/20.5.2013	1	14:00/4.6.2013	1	18:00/17.6.2013	1	21:00/5.7.2013	+	23:00/18.7.2013
			constant 19°C	5	19:00/8.4.2013	2	15:30/2.5.2013	1	18:00/1.6.2013	+	11:00/3.7.2013
			fluctuating warm	4	13:00/8.4.2013	1	13:00/19.4.2013	1	10:30/30.4.2013	1	14:00/13.5.2013	1	20:00/26.5.2013	2	13:00/12.6.2013	1	20:00/29.6.2013	+	12:00/18.7.2013
			fluctuating cold	3	0:30/8.4.2013	2	14:00/2.5.2013	1	18:00/1.6.2013	+	14:00/3.7.2013
	UTR4	5.4.2013	constant 25°C	2	17:30/7.4.2013	2	12:00/22.4.2013	1	14:00/5.5.2013	1	17:00/20.5.2013	1	14:00/4.6.2013	1	18:00/17.6.2013	1	21:00/5.7.2013	+	23:00/18.7.2013
			constant 19°C	5	19:00/8.4.2013	2	15:30/2.5.2013	1	18:00/1.6.2013	+	11:00/3.7.2013
			fluctuating warm	4	13:00/8.4.2013	1	13:00/19.4.2013	1	10:30/30.4.2013	1	14:00/13.5.2013	1	20:00/26.5.2013	2	13:00/12.6.2013	1	20:00/29.6.2013	+	12:00/18.7.2013
			fluctuating cold	3	0:30/8.4.2013	2	14:00/2.5.2013	1	18:00/1.6.2013	+	14:00/3.7.2013
	UTR5	5.4.2013	constant 25°C	2	17:30/7.4.2013	2	12:00/22.4.2013	1	14:00/5.5.2013	1	17:00/20.5.2013	1	14:00/4.6.2013	1	18:00/17.6.2013	1	21:00/5.7.2013	+	23:00/18.7.2013
			constant 19°C	5	19:00/8.4.2013	2	15:30/2.5.2013	1	18:00/1.6.2013	+	11:00/3.7.2013
			fluctuating warm	4	13:00/8.4.2013	1	13:00/19.4.2013	1	10:30/30.4.2013	1	14:00/13.5.2013	1	20:00/26.5.2013	2	13:00/12.6.2013	1	20:00/29.6.2013	+	12:00/18.7.2013
			fluctuating cold	3	0:30/8.4.2013	2	14:00/2.5.2013	1	18:00/1.6.2013	+	14:00/3.7.2013
	UTR6	5.4.2013	constant 25°C	2	17:30/7.4.2013	2	12:00/22.4.2013	1	14:00/5.5.2013	1	17:00/20.5.2013	1	14:00/4.6.2013	1	18:00/17.6.2013	1	21:00/5.7.2013	+	23:00/18.7.2013
			constant 19°C	5	19:00/8.4.2013	2	15:30/2.5.2013	1	18:00/1.6.2013	+	11:00/3.7.2013
			fluctuating warm	4	13:00/8.4.2013	1	13:00/19.4.2013	1	10:30/30.4.2013	1	14:00/13.5.2013	1	20:00/26.5.2013	2	13:00/12.6.2013	1	20:00/29.6.2013	+	12:00/18.7.2013
			fluctuating cold	3	0:30/8.4.2013	2	14:00/2.5.2013	1	18:00/1.6.2013	+	14:00/3.7.2013
	UTR7	5.4.2013	constant 25°C	2	17:30/7.4.2013	2	12:00/22.4.2013	1	14:00/5.5.2013	1	17:00/20.5.2013	1	14:00/4.6.2013	1	18:00/17.6.2013	1	21:00/5.7.2013	+	23:00/18.7.2013
			constant 19°C	5	19:00/8.4.2013	2	15:30/2.5.2013	1	18:00/1.6.2013	+	11:00/3.7.2013
			fluctuating warm	4	13:00/8.4.2013	1	13:00/19.4.2013	1	10:30/30.4.2013	1	14:00/13.5.2013	1	20:00/26.5.2013	2	13:00/12.6.2013	1	20:00/29.6.2013	+	12:00/18.7.2013
			fluctuating cold	3	0:30/8.4.2013	2	14:00/2.5.2013	1	18:00/1.6.2013	+	14:00/3.7.2013
	UTR8	5.4.2013	constant 25°C	2	17:30/7.4.2013	2	12:00/22.4.2013	1	14:00/5.5.2013	1	17:00/20.5.2013	1	14:00/4.6.2013	1	18:00/17.6.2013	1	21:00/5.7.2013	+	23:00/18.7.2013
			constant 19°C	5	19:00/8.4.2013	2	15:30/2.5.2013	1	18:00/1.6.2013	+	11:00/3.7.2013
			fluctuating warm	4	13:00/8.4.2013	1	13:00/19.4.2013	1	10:30/30.4.2013	1	14:00/13.5.2013	1	20:00/26.5.2013	2	13:00/12.6.2013	1	20:00/29.6.2013	+	12:00/18.7.2013
			fluctuating cold	3	0:30/8.4.2013	2	14:00/2.5.2013	1	18:00/1.6.2013	+	14:00/3.7.2013
antibiotic	ATB1	27.3.2013	constant 25°C	3	12:00/5.4.2013	2	12:00/22.4.2013	1	14:00/5.5.2013	1	17:00/20.5.2013	1	14:00/4.6.2013	1	18:00/17.6.2013	1	20:00/5.7.2013	+	23:00/18.7.2013
			constant 19°C	6	19:00/8.4.2013	2	15:00/2.5.2013	1	18:00/1.6.2013	+	11:00/3.7.2013
			fluctuating warm	5	13:00/8.4.2013	1	13:00/19.4.2013	1	10:30/30.4.2013	1	14:00/13.5.2013	1	20:00/26.5.2013	2	13:00/12.6.2013	1	19:00/29.6.2013	+	16:00/18.7.2013
			fluctuating cold	7	11:00/9.4.2013	2	14:30/6.5.2013	1	17:00/6.6.2013	+	01:00/8.7.2013
	ATB2	4.4.2013	constant 25°C	2	17:30/7.4.2013	2	12:00/22.4.2013	1	14:00/5.5.2013	1	17:00/20.5.2013	1	14:00/4.6.2013	1	18:00/17.6.2013	1	21:00/5.7.2013	+	23:00/18.7.2013
			constant 19°C	5	19:00/8.4.2013	2	15:30/2.5.2013	1	18:00/1.6.2013	+	11:00/3.7.2013
			fluctuating warm	4	13:00/8.4.2013	1	13:00/19.4.2013	1	10:30/30.4.2013	1	14:00/13.5.2013	1	20:00/26.5.2013	2	13:00/12.6.2013	1	20:00/29.6.2013	+	16:00/18.7.2013
			fluctuating cold	3	0:30/8.4.2013	2	14:00/2.5.2013	1	18:00/1.6.2013	+	14:00/3.7.2013
	ATB3	4.4.2013	constant 25°C	2	17:30/7.4.2013	2	12:00/22.4.2013	1	14:00/5.5.2013	1	17:00/20.5.2013	1	14:00/4.6.2013	1	18:00/17.6.2013	1	21:00/5.7.2013	+	23:00/18.7.2013
			constant 19°C	5	19:00/8.4.2013	2	15:30/2.5.2013	1	18:00/1.6.2013	+	11:00/3.7.2013
			fluctuating warm	4	13:00/8.4.2013	1	13:00/19.4.2013	1	10:30/30.4.2013	1	14:00/13.5.2013	1	20:00/26.5.2013	2	13:00/12.6.2013	1	20:00/29.6.2013	+	16:00/18.7.2013
			fluctuating cold	3	0:30/8.4.2013	2	14:00/2.5.2013	1	18:00/1.6.2013	+	14:00/3.7.2013
	ATB4	4.4.2013	constant 25°C	2	17:30/7.4.2013	2	12:00/22.4.2013	1	14:00/5.5.2013	1	17:00/20.5.2013	1	14:00/4.6.2013	1	18:00/17.6.2013	1	21:00/5.7.2013	+	23:00/18.7.2013
			constant 19°C	5	19:00/8.4.2013	2	15:30/2.5.2013	1	18:00/1.6.2013	+	11:00/3.7.2013
			fluctuating warm	4	13:00/8.4.2013	1	13:00/19.4.2013	1	10:30/30.4.2013	1	14:00/13.5.2013	1	20:00/26.5.2013	2	13:00/12.6.2013	1	20:00/29.6.2013	+	16:00/18.7.2013
			fluctuating cold	3	0:30/8.4.2013	2	14:00/2.5.2013	1	18:00/1.6.2013	+	14:00/3.7.2013
	ATB5	4.4.2013	constant 25°C	2	17:30/7.4.2013	2	12:00/22.4.2013	1	14:00/5.5.2013	1	17:00/20.5.2013	1	14:00/4.6.2013	1	18:00/17.6.2013	1	21:00/5.7.2013	+	23:00/18.7.2013
			constant 19°C	5	19:00/8.4.2013	2	15:30/2.5.2013	1	18:00/1.6.2013	+	11:00/3.7.2013
			fluctuating warm	4	13:00/8.4.2013	1	13:00/19.4.2013	1	10:30/30.4.2013	1	14:00/13.5.2013	1	20:00/26.5.2013	2	13:00/12.6.2013	1	20:00/29.6.2013	+	16:00/18.7.2013
			fluctuating cold	3	0:30/8.4.2013	2	14:00/2.5.2013	1	18:00/1.6.2013	+	14:00/3.7.2013
	ATB6	4.4.2013	constant 25°C	2	17:30/7.4.2013	2	12:00/22.4.2013	1	14:00/5.5.2013	1	17:00/20.5.2013	1	14:00/4.6.2013	1	18:00/17.6.2013	1	21:00/5.7.2013	+	23:00/18.7.2013
			constant 19°C	5	19:00/8.4.2013	2	15:30/2.5.2013	1	18:00/1.6.2013	+	11:00/3.7.2013
			fluctuating warm	4	13:00/8.4.2013	1	13:00/19.4.2013	1	10:30/30.4.2013	1	14:00/13.5.2013	1	20:00/26.5.2013	2	13:00/12.6.2013	1	20:00/29.6.2013	+	16:00/18.7.2013
			fluctuating cold	3	0:30/8.4.2013	2	14:00/2.5.2013	1	18:00/1.6.2013	+	14:00/3.7.2013
	ATB7	4.4.2013	constant 25°C	2	17:30/7.4.2013	2	12:00/22.4.2013	1	14:00/5.5.2013	1	17:00/20.5.2013	1	14:00/4.6.2013	1	18:00/17.6.2013	1	21:00/5.7.2013	+	23:00/18.7.2013
			constant 19°C	5	19:00/8.4.2013	2	15:30/2.5.2013	1	18:00/1.6.2013	+	11:00/3.7.2013
			fluctuating warm	4	13:00/8.4.2013	1	13:00/19.4.2013	1	10:30/30.4.2013	1	14:00/13.5.2013	1	20:00/26.5.2013	2	13:00/12.6.2013	1	20:00/29.6.2013	+	16:00/18.7.2013
			fluctuating cold	3	0:30/8.4.2013	2	14:00/2.5.2013	1	18:00/1.6.2013	+	14:00/3.7.2013

### Sheet: S5 haplotypes
SNP code (position)	1154	2661	3583	4247	5396	6299	6980	7862	8867	8973	10217	10673	12123	12336
SNP type	C/T	C/T	C/T	C/T	C/T	A/C	A/G	A/G	A/G	C/T	C/T	C/T	C/T	A/C
gene	ND2	COX1	COX2	ATP6	COX3	trnE	ND5	ND5	ND4	ND4	ND6	CYTB	ND1	ND1
aminoacid	Asparagine	Proline	Alanine	Glycine	Leucine	-	Tyrosine	Phenylalanine	Leucine	Leucine	Leucine	Leucine	Methionine	Glycine
position in triplet	3	3	3	3	1	-	3	3	1	3	1	1	3	3
A haplogroup	C	C	T	C	C	C	G	G	A	C	C	T	C	C
B haplogroup	T	T	C	T	T	A	A	A	G	T	T	C	T	A
site recognized by HinfI restriction enzyme used for haplogroups recognition by Boussy et al. (1998)
